# Evaluating the Role of Fish as Surrogates for Amphibians in Pesticide Ecological Risk Assessment

**DOI:** 10.1101/584417

**Authors:** Scott Glaberman, Jean Kiwiet, Catherine Aubee

## Abstract

Ecological risk of chemicals to aquatic-phase amphibians has historically been evaluated by comparing estimated environmental concentrations in surface water to surrogate toxicity data from standard fish species. Despite their obvious similarities, there are biological disparities among fish and amphibians that could affect their exposure and response to chemicals. Given the alarming decline in amphibians in which anthropogenic pollutants play at least some role, evaluating the potential risk of chemicals to amphibians is becoming increasingly important. Here, we evaluate relative sensitivity of fish and larval aquatic-phase amphibians to 45 different pesticides using existing data for three standardized toxicity tests: (1) amphibian metamorphosis assay (AMA) with the African clawed frog (*Xenopus laevis*); (2) fish short-term reproductive assay (FSTRA) with freshwater fathead minnow (*Pimephales promelas*); (3) fish early life stage test with *P. promelas* or rainbow trout (*Oncorhynchus mykiss*). The advantage of this dataset over previous work is that these studies show high consistency in exposure method and exposure concentration validation, study duration, test species, endpoints measured, and number of concentrations tested. We found very strong positive relationships between fish and tadpole lowest adverse effect concentrations (LOAEC) for survival (r^2^=0.85, slope=0.97), body weight (r^2^=0.77, slope=0.98), and length (r^2^=0.77, slope=0.92) with only one out of 45 chemicals exhibiting 100-folder greater sensitivity in frogs relative to fish. While these results suggest comparable toxicity for pesticides between these two groups of vertebrates, testing with a greater diversity of amphibians will help determine the generalizability of these results across all amphibians.

**DISCLAIMER:** The views expressed in this manuscript are solely those of the authors and do not represent the policies of the U.S. Environmental Protection Agency. Mention of trade names of commercial products should not be interpreted as an endorsement by the U.S. Environmental Protection Agency.
