## Supplementary Table 1 for "Evaluating the Role of Fish as Surrogates for Amphibians in Pesticide Ecological Risk Assessment"

### Sheet: ND Labeled
Chemical	CAS	Type	MOA	AMA BW NOAEC	AMA BW LOAEC	FSTRA BW NOAEC	FSTRA BW LOAEC	ELS BW NOAEC	ELS BW LOAEC	AMA Length NOAEC	AMA Length LOAEC	FSTRA Length NOAEC	FSTRA Length LOAEC	ELS Length NOAEC	ELS Length LOAEC	AMA Survival NOAEC	AMA Survival LOAEC	FSTRA Survival NOAEC	FSTRA Survival LOAEC	ELS Survival NOAEC	ELS Survival LOAEC
2,4-d	94-75-7	Herbicide	Narcosis	113	>113	96.5	>96.5	102	>102	113	>113	96.5	>96.5	102	>102	113	>113	96.5	>96.5	63.4	102
Abamectin	71751-41-2	Insecticide	Neurotoxicity	0.0097	>0.0097	0.0022	>0.0022	0.52	>0.52	0.0097	>0.0097	0.0022	>0.0022	NA	NA	0.0097	>0.0097	0.0022	>0.0022	NA	NA
Acephate	30560-19-1	Insecticide	AChE inhibition	102	>102	91	>91	NA	NA	3.5	19	91	>91	NA	NA	102	>102	91	>91	NA	NA
Acetone	67-64-1	Inert	Narcosis	95.83	>95.83	71.4	>71.4	NA	NA	95.83	>95.83	71.4	>71.4	NA	NA	95.83	>95.83	71.4	>71.4	NA	NA
Benfluralin	1861-40-1	Herbicide	Reactivity	0.0744	>0.0744	0.00314	>0.00314	0.005	0.0148	0.0744	>0.0744	0.00314	>0.00314	0.0019	0.0455	0.0744	>0.0744	0.00314	0.0365	0.005	0.0148
Bifenthrin	82657-04-3	Insecticide	Neurotoxicity	1.33e-05	5.06e-05	7.5e-05	0.000402	NA	NA	<0.0000133	1.33e-05	0.000402	>0.000402	NA	NA	0.000235	>0.000235	1.7e-05	7.5e-05	NA	NA
Captan	133-06-2	Fungicide	Narcosis	0.0072	>0.0072	0.00099	0.01	NA	NA	0.0072	>0.0072	0.00011	0.00099	NA	NA	0.0072	>0.0072	0.01	>0.01	NA	NA
Carbofuran	1563-66-2	Insecticide	AChE inhibition	0.467	>0.467	<0.0437	0.0437	0.0248	0.0567	0.467	>0.467	NA	NA	0.0248	0.0567	0.467	>0.467	0.435	>0.435	0.0248	0.0567
Chlorothalonil	1897-45-6	Fungicide	Reactivity	0.00061	0.005	0.0099	>0.0099	0.0065	>0.0065	0.00061	0.005	0.00077	0.0099	0.0065	>0.0065	0.005	>0.005	0.00077	0.0099	0.003	0.0065
Chlorpyrifos	2921-88-2	Insecticide	AChE inhibition	0.000881	0.00368	0.000812	0.00302	NA	NA	0.000215	0.000881	0.00302	>0.00302	NA	NA	0.0136	>0.0136	0.00302	>0.00302	NA	NA
Cyfluthrin	68359-37-5	Insecticide	Neurotoxicity	1.3e-05	3.2e-05	0.000421	>0.000421	1e-05	1.77e-05	1.3e-05	3.2e-05	0.000421	>0.000421	NA	NA	6.6e-05	>0.000066	0.000149	0.000421	1.77e-05	3.18e-05
Cypermethrin	52315-07-8	Insecticide	Neurotoxicity	8.67e-05	>0.0000867	0.0014	>0.0014	0.00033	>0.00033	8.67e-05	>0.0000867	0.0014	>0.0014	0.00033	>0.00033	8.67e-05	>0.0000867	0.0014	>0.0014	0.00014	0.00033
DCPA	1861-32-1	Herbicide	NA	<0.0071	0.0071	<0.0074	0.0074	NA	NA	0.0071	0.021	0.058	>0.058	NA	NA	0.021	0.058	0.058	>0.058	NA	NA
Diazinon	333-41-5	Insecticide	AChE inhibition	0.082	0.82	0.011	0.12	<0.092	0.092	0.82	>0.82	0.82	>0.82	<0.092	0.092	0.82	>0.82	0.82	>0.82	1.6	>1.6
Dichlobenil	1194-65-6	Herbicide	Narcosis	1.9	>1.9	2.1	>2.1	NA	NA	1.9	>1.9	2.1	>2.1	NA	NA	1.9	>1.9	2.1	>2.1	NA	NA
Dimethoate	60-51-5	Insecticide	NA	100	>100	3.4	18	1.44	3.31	100	>100	96	>96	1.44	3.31	100	>100	96	>96	5.91	>5.91
EPTC	759-94-4	Herbicide	Narcosis	0.019	0.1	0.69	>0.69	NA	NA	<0.019	0.019	0.69	>0.69	NA	NA	2.6	>2.6	0.069	0.69	NA	NA
Esfenvalerate	66230-04-4	Insecticide	Neurotoxicity	0.000193	>0.000193	0.00023	>0.00023	NA	NA	0.000127	0.000193	NA	NA	NA	NA	0.000193	>0.000193	0.00023	>0.00023	NA	NA
Ethoprop	13194-48-4	Insecticide	AChE inhibition	0.095	0.95	0.091	>0.091	0.026	0.054	0.95	>0.95	0.091	>0.091	0.026	0.054	0.95	>0.95	0.091	>0.091	0.054	0.096
Flutolanil	66332-96-5	Fungicide	Narcosis	<0.015	0.015	0.18	1.2	0.933	1.94	<0.015	0.015	0.18	1.2	0.233	0.486	1.1	>1.1	1.2	>1.2	0.933	1.94
Folpet	133-07-3	Fungicide	Narcosis	0.0096	>0.0096	0.0086	>0.0086	0.0088	0.0177	0.0096	>0.0096	0.0086	>0.0086	0.0177	0.0349	0.0096	>0.0096	0.0086	>0.0086	0.0177	0.0349
Glyphosate	1071-83-6	Herbicide	Narcosis	20	90	33	>33	NA	NA	0.79	4.3	33	>33	NA	NA	90	>90	33	>33	NA	NA
Imidacloprid	138261-41-3	Insecticide	Neurotoxicity	18.5	>18.5	9.02	>9.02	9.8	19	18.5	>18.5	9.02	>9.02	9.8	19	18.5	>18.5	9.02	>9.02	<1.2	1.2
Iprodione	36734-19-7	Fungicide	Narcosis	0.61	>0.61	0.6	>0.6	0.55	1.1	0.61	>0.61	0.6	>0.6	0.55	1.1	0.61	>0.61	0.6	>0.6	0.26	0.55
Isophorone	78-59-1	Inert	NA	5.63	59	7.62	79.8	NA	NA	5.63	59	79.8	>79.8	NA	NA	59	>59	79.8	>79.8	NA	NA
MGK-264	113-48-4	Insecticide	NA	0.106	>0.106	0.107	>0.107	NA	NA	0.106	>0.106	0.107	>0.107	NA	NA	0.106	>0.106	0.107	>0.107	NA	NA
Malathion	121-75-5	Insecticide	AChE inhibition	0.32	>0.32	0.69	>0.69	0.084	>0.084	0.32	>0.32	0.69	>0.69	0.084	>0.084	0.32	>0.32	0.69	>0.69	0.021	0.044
Metalaxyl	57837-19-1	Fungicide	Narcosis	10	95	<1.1	1.1	9.1	>9.1	10	95	104	>104	9.1	>9.1	95	>95	104	>104	9.1	>9.1
Methomyl	16752-77-5	Insecticide	AChE inhibition	0.186	>0.186	0.0947	0.312	0.254	0.395	0.017	0.0519	NA	NA	0.254	0.395	0.186	>0.186	1.03	>1.03	0.113	0.254
Metolochlor	51218-45-2	Herbicide	Narcosis	8.4	>8.4	4.7	>4.7	0.03	0.056	8.4	>8.4	4.7	>4.7	0.11	0.22	8.4	>8.4	0.48	4.7	0.45	>0.45
Myclobutanil	88671-89-0	Fungicide	NA	<0.0964	0.0964	0.327	3.3	2.2	4	<0.0964	0.0964	0.327	3.3	0.98	2.2	2.04	>2.04	3.3	>3.3	4	8.5
Norflurazon	27314-13-2	Herbicide	Narcosis	0.92	5.7	0.097	1.2	1.1	2.1	0.92	5.7	1.2	5.1	1.1	2.1	5.7	>5.7	5.1	>5.1	2.1	4.2
O-phenylphenol	90-43-7	Fungicide	Narcosis	0.352	1.92	0.876	>0.876	NA	NA	1.92	>1.92	0.876	>0.876	NA	NA	1.92	>1.92	0.0755	0.876	NA	NA
Oxamyl	23135-22-0	Insecticide	AChE inhibition	0.1301	>0.1301	0.305	0.989	1.6	3	0.1301	>0.1301	NA	NA	1.6	3	0.1301	>0.1301	0.989	>0.989	0.5	0.8
PCNB	82-68-8	Fungicide	NA	0.0013	0.017	0.0069	0.074	0.0245	0.0345	0.0013	0.017	0.074	>0.074	0.0245	0.0345	0.017	>0.017	0.074	>0.074	0.0615	>0.0615
Permethrin	52645-53-1	Insecticide	Neurotoxicity	0.00068	>0.00068	0.0026	>0.0026	NA	NA	0.00068	>0.00068	0.0026	>0.0026	NA	NA	0.00068	>0.00068	0.00075	0.0026	NA	NA
Phosmet	732-11-6	Insecticide	AChE inhibition	1	>1.0	0.0093	>0.0093	0.0061	0.012	1	>1.0	0.0093	>0.0093	0.0032	0.0061	1	>1.0	0.001	0.0093	0.012	0.024
Piperonyl Butoxide	51-03-06	Insecticide	NA	0.0741	>0.0741	0.0348	0.0944	0.18	0.42	0.0741	>0.0741	0.0944	>0.0944	0.18	0.42	0.0741	>0.0741	0.0944	>0.0944	0.18	0.42
Propargite	2312-35-8	Insecticide	NA	0.0087	>0.0087	<0.0002	0.0002	NA	NA	0.0087	>0.0087	<0.0002	0.0002	NA	NA	0.0087	>0.0087	0.018	>0.018	NA	NA
Propiconazole	60207-90-1	Fungicide	Narcosis	0.056	0.57	0.12	1	0.095	0.184	0.056	0.57	0.12	1	0.095	0.184	<0.0056	0.0056	0.12	1	0.666	>0.666
Pyriproxyfen	95737-68-1	Insecticide	Narcosis	0.017	0.173	0.11	>0.11	0.0043	0.0067	0.017	0.173	0.11	>0.11	0.0043	0.0067	0.173	>0.173	0.11	>0.11	0.0067	0.014
Simazine	122-34-9	Herbicide	Narcosis	0.18	1.9	3.4	>3.4	NA	NA	0.18	1.9	3.4	>3.4	NA	NA	1.9	>1.9	3.4	>3.4	NA	NA
Tebuconazole	107534-9-63	Fungicide	NA	<0.017	0.017	0.0195	>0.0195	NA	NA	<0.017	0.017	0.0195	>0.0195	NA	NA	0.341	>0.341	0.0195	>0.0195	0.012	0.025
TCVP	22248-79-9	Insecticide	AChE inhibition	0.3	2.5	0.57	>0.57	NA	NA	0.3	2.5	0.57	>0.57	NA	NA	0.3	2.5	0.57	>0.57	NA	NA
Trifluralin	1582-09-08	Herbicide	NA	0.232	>0.232	0.00198	0.0215	0.0165	>0.0165	0.232	>0.232	0.0215	>0.0215	0.0165	>0.0165	0.232	>0.232	0.0215	>0.0215	0.0019	0.0051
